# A single-cell transcriptomic landscape of innate and adaptive intratumoral immunity in triple negative breast cancer during chemo- and immunotherapies

**DOI:** 10.1101/2021.12.01.470716

**Authors:** Laura Carpen, Paolo Falvo, Stefania Orecchioni, Giulia Mitola, Roman Hillje, Saveria Mazzara, Patrizia Mancuso, Stefano Pileri, Alessandro Raveane, Francesco Bertolini

**Affiliations:** Laboratory of Hematology-Oncology, European Institute of Oncology IRCCS, 20141 Milan, Italy; Human Technopole, 20157, Milan, Italy; The Hyve, Utrecht, Netherlands; Hematopathology Unit, European Institute of Oncology IRCCS, 20141 Milan, Italy

## Abstract

Breast cancer (BC) constitutes a major health problem worldwide, making it the most common malignancy in women. Current treatment options for BC depend primarily on histological type, molecular markers, clinical aggressiveness and stage of disease. Immunotherapy, such as anti-PD-1, have shown combinatorial clinical activity with chemotherapy in triple negative breast cancer (TNBC) delineating some therapeutic combinations as more effective than others. However, a clear overview of the main immune cell populations involved in these treatments has never been provided.

Here, an assessment of the immune landscape in the tumour microenvironment (TME) of two TNBC mouse models (4T1 and EMT6 cell lines) has been performed using single-cell RNA sequencing (scRNA-seq) technology. Specifically, immune cells were evaluated in untreated conditions and after being treated with chemotherapy or immunotherapy used as single agents or in combination. A decrease of regulatory T cells, compared to the untreated TME, was found in treatments with *in vivo* efficacy as well as γδ T cells, which have a pro-tumoral activity in mice. Focusing on Cd8 T cells, across all the conditions, a general increase of exhausted-like Cd8 T cells was confirmed in pre-clinical treatments with low efficacy; on the other hand, an opposite trend was found for the proliferative Cd8 T cells. Regarding macrophages, M2-like cells were found enriched in treatments with low efficacy while opposite behaviour was associated with M1-like macrophages. For both cell lines, similar proportions of B cells were detected with an increase of proliferative B cells in treatments that involved cisplatin in combination with anti-PD-1. The fine-scale characterization of the immune TME in this work can lead to new insights on the diagnosis and treatment of TNBC for a possible application at the clinical level.
