## Supplementary Tables for "A single-cell transcriptomic landscape of innate and adaptive intratumoral immunity in triple negative breast cancer during chemo- and immunotherapies"

### Sheet: TableS1
TOP 20 Diffentialy Expressed Genes obtained with FinAllMarkers function in Seurat package for ther 4T1 cell line
Clusters	Genes
0	Iglc1,Ly6d,Cd72,Ms4a1,Dmxl1,Rel,Rps6,Rps18,Rpl3,AY036118,Rpl22l1,Myc,Rpl10a,Rpl36a,Rps2,Eef2,Smc6,Atp5e,Nop53,Cd52
1	Pdlim4,Frat2,Scg5,Rflnb,Gimap9,Skil,Zfp644
2	Klk8,Tdrp,Rpl5,Rps24,Rpl12,Rpl17,Rpl9,Rps10,Rpl21,Rps13,Gm11808,Rnf138,Bcl11b,Bcl2,Elf1,Tsc22d3,4932438A13Rik,Kxd1,Btg1,Atxn7l3b
3	Pdlim4,Rflnb,Scg5,Klhdc1,Gm2682,Gimap9,Flt3l,Pced1b,Utrn,Nsd3,Immp1l
4	Tnfrsf4,Izumo1r,Rora,Ifi27l2a,Ltb,Akap13,Mxd4,Ccs,Rilpl2,Ankrd12,Birc2,Tnip1,Grap,Ptp4a2,Gm20186,Tagap,Cdkn1b,Commd3,Mrpl32,Psma2
5	S100a9,Retnlg,Wfdc17,Cstdc5,Lcn2,Wfdc21,G0s2,Cstdc4,Stfa2,Hcar2,Cyp4f18,Ier3,Stfa2l1,Il1b,S100a11,Pglyrp1,Anxa1,Gm26917,Ifitm6,Ifrd1
6	Gbp10,Gbp8,Gbp9,Gm2682,Rflnb,Smchd1,Ifi208,Scg5,Fam78a,Samd9l,Aqr,Scml4,Treml2,Pecam1
7	Ubxn6,Atp6ap2,Igfbp4,Ablim1,Foxo1,Arhgef1,Frat2,Gm2682,Gramd1a
8	AW112010,Ms4a4b,Klrd1,Pdcd1,Igflr1,Sh2d2a,Ccl4,Cox17,S100a6,Rps15a,Ms4a6b,Eif3h,Jak1,Saraf,Cd7,Trbc1,Rwdd1,Vim,Ifitm1,Rpl13
9	Cst3,H2-Ab1,H2-Eb1,Ctss,C1qb,C1qa,H2-Aa,C1qc,Psap,Ctsc,Ctsb,Naaa,Taldo1,Trf,Mgl2,Ccl6,AA467197,Mt2,Eef1b2,Rps27
10	Ccl9,Atp6v0c,Srgn,H3f3b,Fn1,Ctsl,Hexa,Hmox1,Arg1,H2-D1,Prdx1,mt-Co1,Gsn,Ccl3,mt-Co3,mt-Co2,mt-Cytb,mt-Atp6,Acp5,mt-Nd2
11	Npm1,Ncl,Hsp90ab1,Rbm3,S100a10,Trbc2,Hmgb2,Rpl41,Set,Rps12,Ptma,Rpl10,Serbp1,Anp32a,Ubb,Rps20,Hist1h2ae,Commd7,Tnfsf8,Ccnd2
12	Klk1,Ccr9,Bst2,Tyrobp,Siglech,Tcf4,Cox6a2,Rnase6,Lair1,Nucb2,Gm21762,Grn,Runx2,Atp1b1,Klk1b27,Pld4,Serp1,Cd59a,Lztfl1,Stk17b
13	Mzb1,Rps17,Cd24a,Vpreb3,Hmces,Uchl3,Chchd10,Eaf2,Hmgb1,Klhl6,H2afx,Cd37,Iglc3,Txndc5,Hist1h2ap,Iglc2,Ighm,Ssr2,Sub1,Manf
14	Ncr1,Sytl3,Klrb1c,Klre1,Gzma,Spry2,Ctla2b,Car2,Ctsw,Txk,Prf1,Gzmb,Klrc2,Klra3,Cd160,Nrarp,Gimap5,Pim2,Coq10b,Clcn3
15	Gm31243,Dennd5b,Trim7,Stap1,Mast4,Lmbrd1,Mkln1,Rnf145
16	Tnf,Ier2,Nfkbia,Uhrf2,Jun,Ly6a,Klf6,Aebp2,Phlda1,Hif1a,Jund,Cited2,Klf4,Egr1,Arf4,H2-Q7,Dusp1,Ier5,Gm26532,Il2rg
17	Crip1,Ccl22,Epsti1,Fscn1,Calm1,Tmem123,Ccr7,Lsp1,Tbc1d4,Marcks,Txndc17,Serpinb6b,2410006H16Rik,Tspan3,Basp1,Gyg,Ctsh,Clu,Rnaset2a,Il12b
18	Pml,Samd9l,Sp100,Ifi206,Helz2,Bcl11a,Gm20559,Herc6,Pik3ap1,Zup1,H2-Ob,9930111J21Rik2,Aldh7a1,Egr3,Ddx60,Arfgef1,Lax1,Mitd1,Traf5,Trim26
19	Ddx5,Tut4,Slamf6,Sik1,Ppp1r16b,Crebbp,Irf2,Crebrf,Ttc14,Slc12a6,Matr3,Rpl37a,Rpl22,Gxylt1,Tmem234,Sh3kbp1,Skil,Ptpn11,Jarid2,Cd27
TOP 20 Differentialy Expressed Genes obtaining with findMarkers function in SCE method blocking for the chemistry for the 4T1 cell line
Clusters	Genes
0	Apoe,Cd79a,Uba52,Ebf1,Ighd,Iglc2,H2-Aa,Ifi30,Junb,Rpl26,H2-Eb1,Cd74
1	Rpl9,Trbc2,Klf2,Junb,Cd3g,Igfbp4,Gm10260,Malat1,Lef1,Tmsb10,Cd3d,Shisa5,Btg1,Ccr7,Rps7,Fos,Trac
2	Trbc2,Cd8b1,Klf2,Gm10260,Malat1,Dapl1,Tmsb10,Nkg7,Cd3g,Cd3d,Rpl3
3	Trbc2,Igfbp4,Gm10260,Lef1,Trbc1,Tmsb10,Cd3g,Rpl3,Malat1
4	Trbc1,Trbc2,Tmsb10,Izumo1r,Shisa5,Ifi27l2a,Malat1,Ikzf2,Cd2,Cd3g,Btg1,Rpl3
5	Fcer1g,G0s2,Il1b,Cebpb,S100a8,S100a9,Ccr1,Cd14,Csf3r,Clec4d,Tyrobp
6	Lef1,Trbc2,Tmsb10,Igfbp4,Ifi27l2a,Malat1,Ms4a4b,Stat1,Rpl9,Klf2,Cd3g,Shisa5,Btg1,Gm10260
7	Trbc2,Shisa5,Malat1,Ms4a4b,Xist,mt-Atp6,mt-Co3,mt-Cytb,Trbc1,Klf2,Cd3g,mt-Co1,mt-Nd3,mt-Nd4
8	Tmsb10,Nkg7,Cd3g,Ccl5,S100a6,Trbc2,Cd8b1,Rps15a,Ms4a4b
9	Tyrobp,Lyz2,H2-Eb1,Cd74,Fcer1g,C1qa,Apoe,Psap,H2-Aa
10	S100a6,Tmsb10,Lyz2,Fcer1g,Plac8,Ifitm3,Rps4x
11	H2afz,Stmn1,Trbc2,Hmgb2,Ppia,Cd3g,Pclaf,Rpl3,Tubb5
12	Rpl31,Plac8,Tyrobp,Siglech,Bst2,Cox6a2
13	Stmn1,Jchain,Igkc,Cd79a,Hmgb2,Rpl4,Cd74,Rps20,Cd79b,H2-Aa
14	Tmsb10,Ncr1,Tyrobp,Nkg7,AW112010,Ccl5
15	Cd79a,H2-Aa,Cd74,Malat1,Xist,mt-Cytb,Igkc,Apoe,Ighm,H2-Eb1,mt-Nd4
16	S100a6,S100a10,Rpl13a,Cd3g,S100a4,Tmem176b,Fxyd5,Lgals3,Lgals1,Rps4x
17	Marcksl1,Fscn1,Rps19,Tmem123,Crip1,B2m,Ccl5,Basp1
18	Igkc,Cd79a,Shisa5,Ifi27l2a,H2-Aa,Cd74,Ms4a4c,Isg15,Plac8
19	Trbc2,Igkc,Cd79a,Shisa5,Cd74,Junb,Cd3g,H2-Aa

### Sheet: TableS2
TOP 20 Differentialy Expressed Genes obtained with FindAllMarkers function in Seurat package for the EMT6 cell line
Clusters	Genes
0	Fn1,Lyz2,Spp1,S100a4,Arg1,Lmna,Ccl9,Gpx1,Pf4,Ecm1,Pid1,Ccl2,Pdpn,Ctsl,Emp3,Crip1,Cxcl1,Lgals1,Vim,Mafb
1	Cd79a,Igkc,Ebf1,Iglc2,Ighm,Cd79b,Fcmr,Ighd,Ms4a1,H2-DMb2,Cd74,H2-Aa,Bank1,Iglc3,H2-Eb1,Mef2c,Gm31243,H2-Ab1,Iglc1,Fcer2a
2	S100a9,S100a8,G0s2,Cstdc4,Retnlg,Il1b,Cstdc5,Stfa2l1,Hcar2,Hdc,Acod1,Ccl3,Lrg1,Mxd1,Wfdc21,Cxcl3,Il1r2,Ccrl2,Wfdc17,Ifitm1
3	Trbc2,Cd3g,Trbc1,Cd3d,Cd3e,Trac,Igfbp4,Lef1,Lat,Ms4a4b,Skap1,Lck,Dusp10,Tcf7,Cd2,Gm12840,Bcl11b,Limd2,Thy1,Ets1
4	C1qa,C1qb,C1qc,Ccl12,Gatm,Apoe,Ms4a7,Ch25h,Lgmn,Ccl7,Pmepa1,Trem2,Ctsb,Ckb,Spp1,Cxcl14,Ctsc,Cx3cr1,Rnase4,Ntpcr
5	Ly6c2,Plac8,Cxcl10,Ms4a4c,Ly6c1,Fcgr1,Ifi204,Irf7,Ifit3,Ms4a6d,Rsad2,Ms4a6c,Ifi44,Ifitm3,Ifi202b,Isg15,Ly6e,Ccl2,Cfb,Ccl12
6	H2-DMb1,H2-Ab1,H2-Eb1,H2-Aa,Cd74,Cst3,H2-DMa,Gm2a,Syngr2,Plbd1,Naaa,Ass1,Atox1,Cxcl16,Aif1,Ckb,Ifitm1,Cxcl9,Ly6a,Fcgr4
7	Hist1h2ap,Stmn1,Tuba1b,Birc5,Pclaf,Ube2c,Tubb5,H2afz,Gatm,Cks1b,Hmgb2,Cenpa,Cdca8,H2afx,Ran,Top2a,Ccnb2,C1qc,C1qb,C1qa
8	Mmp12,Arg1,Mt1,Mt2,Hmox1,Ndrg1,Bnip3,Hilpda,Lgals3,Ctsl,Pmp22,Tpi1,Mif,Gapdh,Ero1l,Pgk1,Slc2a1,Plin2,Aldoa,Hspa1a
9	Igfbp4,Selenop,Ccl9,Apoe,Lyz2,Fn1,Pf4,Pltp,Ctsb,Folr2,Timp2,Ccl6,Cbr2,F13a1,Mrc1,Fcgrt,C1qc,C1qa,Ltc4s,Lyz1
10	Cd8b1,Dapl1,Cd8a,Trbc2,Nkg7,Cd3d,Cd3g,Ms4a4b,Cd3e,Trac,Thy1,Lck,Klk8,Lat,Tcf7,Txk,Skap1,Rpl12,Lef1,Trbc1
11	Gzma,Ccl5,Nkg7,Gzmb,Xcl1,Ncr1,AW112010,Ctla2a,Klrd1,Il2rb,Ms4a4b,Ctsw,Prf1,Ifng,Klrk1,Klrc1,Sytl3,Txk,Klra3,Cd7
12	mt-Co1,mt-Nd1,mt-Co3,mt-Atp6,mt-Cytb,mt-Nd4,mt-Co2,Stab1,Lrp1,Pid1,Zeb2,Fn1,Apoe,Gm26917,C1qa,C1qb,C1qc,Mt1,Pf4,Mt2
13	Ctsk,Acp5,Bdh2,Uqcr10,Atp6v1g1,Slc9b2,Slc37a2,1110008P14Rik,Slc25a4,Atp6v0d2,Cd63,Atp6v1b2,Mmp9,Chchd10,Lpl,S100a4,Serpinb6a,Mt2,Gm26917,Slpi
14	mt-Cytb,mt-Co3,mt-Atp6,mt-Nd4,mt-Nd2,Ms4a4b,Bcl2,Il7r,Trbc2,Cd3g,Cd3d,Bcl11b,Cd27,Txk,Cd3e,Satb1,Trac,Cd28,Trbc1,Gm42418
15	Ebf1,mt-Nd3,Cd79a,mt-Nd2,Igkc,Cd79b,Ighm,Fcmr,Mef2c,Ms4a1,Bank1,Ighd,Cd74,Gm31243,H2-Ab1,Siglecg,H2-DMb2,Ciita,Fcer2a,Ralgps2
16	Jchain,Rgs13,Eaf2,Mef2b,Arpc5l,Hmces,Mzb1,Iglc1,Hmgn1,Hmgb2,Ms4a1,Vpreb3,Cd79b,Hmgn2,Pclaf,Stmn1,Ighg1,H2afx,Igkc,Hist1h2ap
17	Klk1,Siglech,Cox6a2,Rnase6,Bst2,Ccr9,Irf8,Gm21762,Tcf4,Klk1b27,Atp1b1,Dnajc7,Smim5,Cyb561a3,Ctsh,Cd7,Plac8,Ly6c2,Iglc3,Slpi
18	Hmgb2,Stmn1,Pclaf,H2afz,Top2a,Dut,Mki67,H2afv,Rrm2,Birc5,Hist1h2ap,Dek,Tubb5,Ube2c,H2afx,Trbc2,Cd3g,Trbc1,Nkg7,Gzmb
19	Fscn1,Tbc1d4,Tmem123,Cacnb3,Ccl22,Serpinb6b,Traf1,Ccl5,Relb,Rogdi,Serpinb9,Epsti1,Ccr7,H2-M2,Marcks,Tmem176a,Tmem176b,Ramp3,Cst3,Ccl17
20	H2afz,Pclaf,Stmn1,Tubb5,Birc5,Tuba1b,H2-DMb1,Rrm2,Cks1b,Top2a,H2-Ab1,Ube2c,Hmgb2,Hist1h2ap,Cst3,H2-Eb1,H2-Aa,Mgl2,Cd74,Ccl17
21	Ebf1,Iglc3,Cd79a,Ighd,Iglc2,Cd79b,Cd3d,Trbc2,Ighm,Cd3g,Rps27,Cd3e,Igkc,Limd2,H2-DMb2,Ltb,Rps21,Ptprcap,Trbc1,Cd2
TOP 20 Differentialy Expressed Genes obtaining with findMarkers function in SCE method blocking for the chemistry for the EMT6 cell line
Clusters	Genes
0	Fn1,Pid1,Fcgr3,S100a4,Cxcl2,Spp1,Alox5ap,Ccr2,Arg1,Lyz2,Ccl6,Fcer1g,Msr1,Gpx1,Ccl9,Cfp
1	Fcmr,Igkc,Cd79a,Uba52,Ebf1,Ighd,H2-Aa,Ms4a1,Ifi30,Junb,Cd79b,Iglc2,Rps28,H2-Eb1
2	G0s2,Hdc,S100a9,Mxd1,Clec4e,S100a8,Hcar2
3	Trbc2,Tmsb10,Cd3g,Cd3d,Igfbp4,Ifi27l2a,Pim1,Malat1,Uba52,Cd3e,Btg1,Rps18
4	Fcgr3,Fcer1g,C1qb,C1qc,C1qa,Alox5ap,Lyz2,Tyrobp,Ms4a6d
5	Fcer1g,Fcgr1,Plac8,Alox5ap,Ifitm3,Ly6c2,Ms4a4c,Ms4a6c,Ms4a6d,Fcgr3,Isg15,Tyrobp
6	Fcer1g,Alox5ap,Tyrobp,Tgfbi,Ly6a,H2-DMb1,H2-Ab1,H2-Aa,H2-Eb1,Cd74,Ifitm3,Ms4a6d,Cfp
7	Fcer1g,Rpl35,Stmn1,C1qb,Pclaf,Tgfbi,Lgals1,H2afz,C1qc,Tyrobp,Ctsc,Hmgb2,Lyz2,Birc5,Hist1h2ap,Tubb5
8	Rpl35,Hilpda,Bnip3,Mt1,Arg1,Lgals3,Basp1,Fth1,Fcer1g,Vim,Tyrobp,Fxyd5,Ctsl,Rps18,Cd14
9	Fcer1g,Rpl35,Alox5ap,Trbc2,Apoe,Tyrobp,Lyz2,Fcgr3,Rpl12,Rps27,Cd3g,Ccl6,Rps18
10	Rps27,Trbc2,Cd8b1,Cd3g,Cd3d,Rps18,Cd8a,Tmsb10,Nkg7
11	Tmsb10,Ncr1,Nkg7,Ccl5,AW112010,Klrd1,Tyrobp,Rps15a,Ctla2a,Ms4a4b
12	Pid1,Fcer1g,S100a6,Spp1,Apoe,Lyz2,Malat1,mt-Nd1,mt-Atp6,mt-Co3,mt-Nd4,Fn1,Ctss,Tyrobp,Ctsl,mt-Co1,mt-Co2,mt-Cytb
13	Vim,S100a4,S100a6,Ctsk,Ftl1,Rpl13,Acp5,Cd63,Cst3,Apoe,Eef1a1,Lgals1
14	Trbc2,Malat1,Ms4a4b,mt-Nd2,mt-Atp6,mt-Co3,mt-Cytb,mt-Nd4
15	Igkc,Cd79a,Ebf1,Ighd,Cd74,mt-Cytb,Gm31243,H2-Aa,Malat1,Xist
16	Jchain,Igkc,Cd79a,Cd79b,H2-Eb1,Cd74,Rps20,Txn1,Basp1,Ms4a1
17	Rpl31,Plac8,Siglech,Bst2,Irf8,Rnase6,Tyrobp,Cox6a2,Ctsh,Ly6c2
18	H2afz,Stmn1,Trbc2,Fxyd5,Hmgb2,Rps4x,Pclaf,Rpsa,Ptprcap
19	Marcksl1,Fscn1,Rps19,Lsp1,Tmem123,Marcks,Crip1
20	Vim,Rps8,Stmn1,Pclaf,H2-DMb1,H2-Aa,Cd74,S100a11,H2afz,Hmgb2,Ppia,H2-Ab1,H2-Eb1
21	Rps27,Trbc2,Tmsb10,Cd79a,Shisa5,Rps24,Cd74,Igkc,Cd3d,H2-Ab1,H2-Aa

### Sheet: TableS3
Sample	Label	PreQC	AfterQC
460	T (Paclitaxel) + 𝛼PD-1	4382	3959
400	C140 (Cyclophosphamide)	3910	3379
321	C140 + 𝛼PD-1	3200	3045
323	P (Cisplatin) + 𝛼PD-1	3096	2951
320	𝛼PD-1	2820	2593
319	ctr	2670	2515
322	D (Doxorubicin) + 𝛼PD-1	2547	2378
401	C140 + V (Vinorelbine)	1862	1583

### Sheet: TableS4
Sample	Label	PreQC	AfterQC
403	C140 + V (Vinorelbine)	5340	4738
461	P (Cisplatin) + 𝛼PD-1	4823	3772
357	D (Doxorubicin) + 𝛼PD-1	3580	3301
354	𝛼PD-1	3404	3170
404	C140 + V + 𝛼PD-1	3691	2636
358	T (Paclitaxel) + 𝛼PD-1	2700	2557
355	C140 (Cyclophosphamide)	2518	2273
353	ctr	2481	2191
356	C140 + 𝛼PD-1	1795	1607
